# A pan-plant protein complex map reveals deep conservation and novel assemblies

**DOI:** 10.1101/815837

**Authors:** Claire D. McWhite, Ophelia Papoulas, Kevin Drew, Rachael M. Cox, Viviana June, Oliver Xiaoou Dong, Taejoon Kwon, Cuihong Wan, Mari L. Salmi, Stanley J. Roux, Karen S. Browning, Z. Jeffrey Chen, Pamela C. Ronald, Edward M. Marcotte

**Author notes:** These authors contributed equally to this work (Claire D. McWhite, Ophelia Papoulas).

## Abstract

Plants are foundational to global ecological and economic systems, yet most plant proteins remain uncharacterized. Protein interaction networks often suggest protein functions and open new avenues to characterize genes and proteins. We therefore systematically determined protein complexes from 13 plant species of scientific and agricultural importance, greatly expanding the known repertoire of stable protein complexes in plants. Using co-fractionation mass spectrometry, we recovered known complexes, confirmed complexes predicted to occur in plants, and identified novel interactions conserved over 1.1 billion years of green plant evolution. Several novel complexes are involved in vernalization and pathogen defense, traits critical to agriculture. We also uncovered plant analogs of animal complexes with distinct molecular assemblies, including a megadalton-scale tRNA multi-synthetase complex. The resulting map offers the first cross-species view of conserved, stable protein assemblies shared across plant cells and provides a mechanistic, biochemical framework for interpreting plant genetics and mutant phenotypes.
