## Supplemental File 1 for "A pan-plant protein complex map reveals deep conservation and novel assemblies"

experiment_name	ExperimentID	experiment_type	tissue	obs_proteins	obs_orthogroups	protein_speccounts	orthogroup_speccounts
arath_dark1	At_Col_0_indark_fraction_201504	IEX	dark	4887	4579	134398	168646
arath_dark2	At_Col_0_indark_201505	IEX	dark	3878	3660	82454	103788
arath_leaf1	At_Col_0_leaf_fraction_2014	IEX	green	4207	3834	96081	116414
arath_leaf2	At_Col_0_leaf_fraction_2015	IEX	green	2942	2776	197511	261496
arath_seed1	OP_Arabidopsis_mutantseed_20170323	IEX	seed	7062	6271	393956	510880
arath_sprout1	Arabidopsis_sprouts_WWC_2017	WWC	sprout	6524	5718	356137	467419
arath_sprout2	OP_Arabidopsis_sproutsSEC_02102017	SEC	sprout	6774	5826	395860	524051
braol_nuc1	BroccoliNE_WWC	WWC	nuclei	7667	5857	349003	487634
braol_nuc2	Broccolinuclei_6-2016	SEC	nuclei	5324	4603	127103	180044
braol_nuc3	Broccolinuclei_IEF_9-2016	IEF	nuclei	5277	4157	144776	197220
braol_whole1	OP_Broccoli_leaf_IEX2_20170317	IEX	green	6378	5380	227857	341437
cansa_seed1	OP_Hemp_seed_IEX_20170724	IEX	seed	6698	5663	479478	499352
cerri_frond1	OP_Fernfrond_SEC_112016	SEC	green	4687	3472	65931	189922
cerri_frond2	Fern_Frond_WWC_20151217	WWC	green	5283	3978	68954	202947
chlre_nuc1	OP_Chlamy_Nuclei_SEC_20170428	SEC	nuclei	5426	2702	421652	349254
chlre_whole1	OP_Chlamydomonas_SEC	SEC	green	9631	4623	781037	691230
chlre_whole2	Chlamydomonas_WWC_9-2016	WWC	green	9347	4372	887247	761045
chlre_wholeDSSO	Chlamydomonas_DSSO_2018	Xlink-SEC	green	7194	2628	165807	124890
chqui_seed1	OP_Quinoa_IEX_20170513	IEX	seed	5336	3914	241138	472332
cocnu_nuc1	Cocos_nuclei_SEC	SEC	nuclei	11959	8152	792657	971025
maize_leaf1	OP_Corn_20181009	SEC	green	8209	6762	283627	700716
orysj_leaf1	Rice_201505	IEX	green	3152	2800	100009	135785
orysj_leaf2	RiceLeaf_SEC_04292016	SEC	green	9049	7435	436563	591841
orysj_leaf3	RiceLeaf_IEX_05192015	IEX	green	3636	3196	117088	149565
selml_frond1	OP_SelaginellaSEC_20160309	SEC	green	8448	5384	286960	448213
selml_frond2	selaginella_WWC	WWC	green	3689	2852	118437	178668
sollc_leaf1	OP_Tomato_leaf_IEX2_201270607	IEX	green	3399	3176	205579	237187
soybn_sprout1	OP_Soy_sprout_SEC_20172110	SEC	sprout	11972	7588	367800	821496
soybn_sprout2	Soy_SECwithStandards	SEC	sprout	14785	9261	383953	821529
soybn_sproutDSSO	Soy_SEC_DSSO_072018	Xlink-SEC	sprout	4915	4295	112381	156313
wheat_germ1	wgIEF	IEF	seed	5049	3824	80634	243693
wheat_germ2	wgSEC1	SEC	seed	9338	6782	182246	595655
wheat_germ3	wheatgermIEX	IEX	seed	3878	3008	88249	371424
wheat_germ4	WheatGermSEC_07-2015	SEC	seed	5750	4132	121184	351081
wheat_grass1	OP_WheatGrassSEC_20170202	SEC	green	8829	6642	155612	473313
